# Tuning evolutionary information in MSAs shapes protein generation and folding

**DOI:** 10.64898/2026.11.23.768656

**Authors:** Graham Richardson, Lionel Colliandre

## Abstract

Protein multiple sequence alignments are widely regarded as fixed artifacts of homologue retrieval. An alignment’s row composition shapes the evolutionary context that is supplied to a protein model. In this study, we tested whether tuning row composition would steer protein generation and structure prediction outcomes. We tuned lower-tail alignment information by controlling row selection within a reference protein-projected coordinate frame. We paired each information-targeted alignment with a matched-depth random-row control alignment. Across a cohort of 45 diverse proteins, row coherence among the retained homologues is predictive of structural confidence readouts and generated sequence novelty. The strongest row-coherence states occur near an empirical lower-tail information reference point of 1 bit/site. Below this reference point, generated de novo sequences demonstrate more eager exploration, higher decoder uncertainty, and reduced structural confidence at mutated positions. Across an independent structure-prediction benchmark, controlling the fraction of low-information positions demonstrated that intermediate fractions of low-information positions were associated with improved structure prediction within a confidence-gated subset. These findings evince that evolutionary information in protein alignments can be tuned to shape protein generation and structure prediction results.
