## Supplementary Data 1 for "Tuning evolutionary information in MSAs shapes protein generation and folding"

### Sheet: readme
item	description
description	Protein cohort and aggregated MSA design summaries.
analysis_unit	Protein or aggregated MSA-design group, depending on sheet.
minimum_information_threshold	2.0 minimum bits/site.
matched_control_definition	Depth-matched random-row controls inherit below-threshold or above-threshold status from the paired targeted MSA.

### Sheet: protein_cohort
protein_accession	protein_name	species	ec_number	length_residues	taxonomic_group	functional_group
A0A1S4NYF2	mNeonGreen	Branchiostoma lanceolatum		260	Animal	Reporter
D9IEF7	Endolysin	Enterobacteria phage T4	3.2.1.17	164	Virus/Phage	Enzyme
O05508	6-phospho-beta-glucosidase	Bacillus subtilis	3.2.1.86	465	Bacterium	Enzyme
O28965	Triosephosphate isomerase	Archaeoglobus fulgidus	5.3.1.1	223	Archaea	Enzyme
P00224	Ferredoxin-2	Spinacia oleracea	1.2.7.7	97	Plant	Binding/carrier/structural
P00268	Rubredoxin	Clostridium pasteurianum	1.18.1.1	54	Bacterium	Binding/carrier/structural
P00282	Azurin	Pseudomonas aeruginosa	1.1.9.1	148	Bacterium	Binding/carrier/structural
P00330	Alcohol dehydrogenase 1	Saccharomyces cerevisiae	1.1.1.1	348	Fungus	Enzyme
P00441	Superoxide dismutase	Homo sapiens	1.15.1.1	154	Animal	Enzyme
P00489	Glycogen phosphorylase, muscle form	Oryctolagus cuniculus	2.4.1.1	843	Animal	Enzyme
P00698	Lysozyme C	Gallus gallus	3.2.1.17	147	Animal	Enzyme
P00918	Carbonic anhydrase 2	Homo sapiens	4.2.1.1	260	Animal	Enzyme
P02185	Myoglobin	Physeter macrocephalus	1.11.1.21	154	Animal	Binding/carrier/structural
P02833	Homeotic protein antennapedia	Drosophila melanogaster		387	Animal	Regulatory/signaling
P02945	Bacteriorhodopsin	Halobacterium salinarum		262	Archaea	Membrane protein
P04040	Catalase	Homo sapiens	1.11.1.6	527	Animal	Enzyme
P04637	Cellular tumor antigen p53	Homo sapiens	2.1.1.43	393	Animal	Regulatory/signaling
P05090	Apolipoprotein D	Homo sapiens		189	Animal	Binding/carrier/structural
P07740	Alkanal monooxygenase alpha chain	Vibrio harveyi	1.14.14.3	355	Bacterium	Reporter
P0A334	pH-gated potassium channel	Streptomyces lividans		160	Bacterium	Membrane protein
P0A742	Large-conductance mechanosensitive channel	Escherichia coli		136	Bacterium	Membrane protein
P0A858	Triosephosphate isomerase	Escherichia coli	5.3.1.1	255	Bacterium	Enzyme
P0AA25	Thioredoxin 1	Escherichia coli	1.17.4.1	109	Bacterium	Enzyme
P0ABQ4	Dihydrofolate reductase	Escherichia coli	1.5.1.3	159	Bacterium	Enzyme
P0AEU7	Chaperone protein Skp	Escherichia coli		161	Bacterium	Chaperone/proteostasis
P0CS83	Secreted aspartic protease 2	Candida albicans	3.4.23.24	398	Fungus	Enzyme
P10797	Ribulose bisphosphate carboxylase small subunit 2B, chloroplastic	Arabidopsis thaliana		181	Plant	Enzyme
P10933	Ferredoxin--NADP reductase, leaf isozyme, chloroplastic	Pisum sativum	1.18.1.2	360	Plant	Enzyme
P12015	Cyclohexanone monooxygenase	Acinetobacter johnsonii	1.14.13.22	543	Bacterium	Enzyme
P15705	Heat shock protein STI1	Saccharomyces cerevisiae		589	Fungus	Chaperone/proteostasis
P15891	Actin-binding protein	Saccharomyces cerevisiae		592	Fungus	Binding/carrier/structural
P18146	Early growth response protein 1	Homo sapiens		543	Animal	Regulatory/signaling
P19080	Chorismate mutase AroH	Bacillus subtilis	5.4.99.5	127	Bacterium	Enzyme
P25929	Neuropeptide Y receptor type 1	Homo sapiens		384	Animal	Membrane protein
P25963	NF-kappa-B inhibitor alpha	Homo sapiens	2.7.11.10	317	Animal	Regulatory/signaling
P29972	Aquaporin-1	Homo sapiens		269	Animal	Membrane protein
P46937	Transcriptional coactivator YAP1	Homo sapiens		504	Animal	Regulatory/signaling
P68871	Hemoglobin subunit beta	Homo sapiens		147	Animal	Binding/carrier/structural
P69441	Adenylate kinase	Escherichia coli	2.7.4.3	214	Bacterium	Enzyme
Q2FV99	Sortase A	Staphylococcus aureus	3.4.22.70	206	Bacterium	Enzyme
Q723K6	Internalin A	Listeria monocytogenes serotype 4b		800	Bacterium	Binding/carrier/structural
Q72I44	Maltose/maltodextrin-binding protein	Thermus thermophilus		398	Bacterium	Binding/carrier/structural
Q9F663	Carbapenem-hydrolyzing beta-lactamase KPC-2	Klebsiella pneumoniae	3.5.2.6	293	Bacterium	Enzyme
Q9KCR8	BH1501 protein	Halalkalibacterium halodurans		274	Bacterium	Membrane protein
Q9V2S9	Chaperonin subunit alpha	Saccharolobus solfataricus		559	Archaea	Chaperone/proteostasis

### Sheet: protein_length_summary
metric	value
n_proteins	45
n_unique_species	27
n_taxon_groups	6
n_function_groups	6
residues_min	54
residues_q1	160
residues_median	262
residues_q3	398
residues_max	843

### Sheet: cohort_composition
composition_type	category	count	fraction
taxonomic group	Bacterium	18	0.4
taxonomic group	Animal	16	0.355556
taxonomic group	Fungus	4	0.0888889
taxonomic group	Archaea	3	0.0666667
taxonomic group	Plant	3	0.0666667
taxonomic group	Virus/Phage	1	0.0222222
functional group	Enzyme	20	0.444444
functional group	Binding/carrier/structural	9	0.2
functional group	Membrane protein	6	0.133333
functional group	Regulatory/signaling	5	0.111111
functional group	Chaperone/proteostasis	3	0.0666667
functional group	Reporter	2	0.0444444

### Sheet: msa_design_summary
analysis_group	control_type	information_regime	n_proteins	n_msa_designs	n_generated_samples	minimum_bits_per_site_threshold
above-threshold matched control	depth-matched random-row control	above threshold	27	19	4740	2
above-threshold targeted	information-targeted MSA	above threshold	27	19	4740	2
below-threshold matched control	depth-matched random-row control	below threshold	38	25	6870	2
below-threshold targeted	information-targeted MSA	below threshold	38	25	6870	2
