## Supplementary Data 2 for "Tuning evolutionary information in MSAs shapes protein generation and folding"

### Sheet: readme
item	description
description	MSA-SNR reference-point summaries.
analysis_unit	MSA-level correlations or one peak location per protein.
minimum_information_threshold	2.0 minimum bits/site.

### Sheet: msa_snr_peak_locations
protein_accession	minimum_bits_per_site_at_maximum_msa_snr	maximum_msa_snr	peak_weight	n_msa_designs_at_maximum
A0A1S4NYF2	1.57188	1.94222	9.55318e-09	30
D9IEF7	1.68284	3.0153	2.79371e-08	30
O05508	1.89733	12.3901	0.000329305	30
O28965	1.84864	5.37448	2.95639e-07	30
P00224	1.9993	14.2696	0.00215696	30
P00268	2.26122	18.0032	0.0902266	30
P00282	1.87773	7.86717	3.57539e-06	30
P00330	1.87274	5.69783	4.08498e-07	30
P00441	1.85807	7.65974	2.90559e-06	30
P00489	1.78873	12.1678	0.000263666	30
P00698	1.70562	6.27984	7.31062e-07	30
P00918	1.98562	7.1418	1.731e-06	30
P02185	2.03512	3.08188	2.98606e-08	30
P02833	1.60395	5.65766	3.92414e-07	30
P02945	1.59563	2.63092	1.90215e-08	30
P04040	1.82772	12.3907	0.000329494	30
P04637	2.36662	5.75688	4.33348e-07	30
P05090	1.54019	3.16008	3.22893e-08	30
P07740	2.06317	11.3691	0.000118629	30
P0A334	1.65108	7.12546	1.70296e-06	30
P0A742	1.9904	10.5746	5.35964e-05	30
P0A858	2.50273	6.41199	8.34343e-07	30
P0AA25	1.96665	20.2981	0.895345	30
P0ABQ4	1.66056	8.04238	4.26003e-06	30
P0AEU7	1.81888	4.06321	7.96675e-08	30
P0CS83	1.61198	3.73969	5.76474e-08	30
P10797	2.09874	15.2956	0.00601769	30
P10933	2.08352	7.87853	3.61621e-06	30
P12015	1.67974	8.49328	6.68708e-06	30
P15705	1.76637	5.84921	4.75261e-07	30
P15891	1.86108	8.42881	6.26961e-06	30
P18146	2.2029	5.89113	4.95608e-07	30
P19080	1.73835	7.64568	2.86504e-06	30
P25929	1.57471	5.15555	2.37509e-07	30
P25963	1.57177	2.99585	2.7399e-08	30
P29972	1.74041	5.25762	2.63032e-07	30
P46937	2.31488	3.54386	4.73952e-08	30
P68871	2.58384	5.35855	2.90965e-07	30
P69441	2.0243	15.1166	0.00503174	30
Q2FV99	1.66057	2.68785	2.01359e-08	30
Q723K6	2.03342	3.63385	5.18581e-08	30
Q72I44	1.64751	5.12872	2.31222e-07	30
Q9F663	1.70796	7.62394	2.80344e-06	30
Q9KCR8	1.67616	10.8176	6.83434e-05	30
Q9V2S9	1.73507	9.42144	1.69174e-05	30

### Sheet: msa_snr_readout_correlations
analysis_group	msa_metric	readout	n_msa_designs	spearman_rho	p_value
all MSAs	MSA-SNR	maximum pLDDT	757	0.306515	6.24775e-18
all MSAs	MSA-SNR	maximum TM-score	757	0.205339	1.19009e-08
information-targeted MSA	MSA-SNR	maximum pLDDT	370	0.188374	0.00026857
information-targeted MSA	MSA-SNR	maximum TM-score	370	0.109616	0.0350548
depth-matched random-row control	MSA-SNR	maximum pLDDT	387	0.432968	4.09977e-19
depth-matched random-row control	MSA-SNR	maximum TM-score	387	0.300676	1.57894e-09
