## Supplementary Data 3 for "Tuning evolutionary information in MSAs shapes protein generation and folding"

### Sheet: readme
item	description
description	Protein-level MSA topology and generated-sequence latent-geometry summaries.
analysis_unit	Protein-level condition means unless otherwise noted.
statistical_test	Two-sided Welch tests with Benjamini-Hochberg q-values.

### Sheet: msa_topology_metric_definitions
figure_panel	metric	metric_label	scale	role
figure3c	msa_effective_alphabet_mean	Effective alphabet size (mean)	linear	violin
figure3d	Meff (theta=0.70)	Meff (θ=0.70)	log	violin
figure3e	mi_apc_topq_mean	MI-APC (top-q mean)	linear	violin
figure3f	msa_graph_laplacian_lambda2	MSA graph connectivity (λ2)	log	violin
figure3g	msa_graph_lcc_fraction	LCC fraction	linear	violin
figure3h	msa_graph_edge_density	MSA graph edge density	linear	violin
figure3i	msa_graph_apl_lcc	Avg path length (LCC)	linear	violin
figure3j	msa_graph_bridge_fraction	Bridge fraction	linear	violin
figure3k	msa_graph_articulation_fraction	Articulation fraction	linear	violin
figure3a	msa_graph_components	MSA graph components	linear	schematic_only

### Sheet: msa_topology_regime_tests
figure_panel	metric	metric_label	contrast	analysis_unit	group_a	n_a	mean_a	sd_a	group_b	n_b	mean_b	sd_b	p_value	q_value_bh	effect_size_name	effect_size	reported_in_figure
figure3c	msa_effective_alphabet_mean	Effective alphabet size (mean)	targeted below-threshold versus above-threshold	protein_level_condition_mean	below-threshold targeted	38	2.50595	0.527901	above-threshold targeted	27	2.00362	0.416465	6.50756e-05	0.000130151	hedges_g	1.02329	TRUE
figure3c	msa_effective_alphabet_mean	Effective alphabet size (mean)	matched-control below-threshold versus above-threshold	protein_level_condition_mean	below-threshold matched control	38	2.62282	0.575318	above-threshold matched control	27	2.29696	0.560273	0.0260479	0.0260479	hedges_g	0.565688	FALSE
figure3d	Meff (theta=0.70)	Meff (θ=0.70)	targeted below-threshold versus above-threshold	protein_level_condition_mean	below-threshold targeted	38	202.061	168.964	above-threshold targeted	27	87.0837	85.8845	0.000677159	0.00135432	hedges_g	0.807118	TRUE
figure3d	Meff (theta=0.70)	Meff (θ=0.70)	matched-control below-threshold versus above-threshold	protein_level_condition_mean	below-threshold matched control	38	263.118	229.013	above-threshold matched control	27	122.098	118.38	0.00200032	0.00200032	hedges_g	0.728457	FALSE
figure3e	mi_apc_topq_mean	MI-APC (top-q mean)	targeted below-threshold versus above-threshold	protein_level_condition_mean	below-threshold targeted	38	0.241143	0.0721789	above-threshold targeted	27	0.281262	0.100479	0.082803	0.147847	hedges_g	-0.466309	TRUE
figure3e	mi_apc_topq_mean	MI-APC (top-q mean)	matched-control below-threshold versus above-threshold	protein_level_condition_mean	below-threshold matched control	38	0.247961	0.0721965	above-threshold matched control	27	0.280359	0.0968151	0.147847	0.147847	hedges_g	-0.384545	FALSE
figure3f	msa_graph_laplacian_lambda2	MSA graph connectivity (λ2)	targeted below-threshold versus above-threshold	protein_level_condition_mean	below-threshold targeted	38	68.2441	236.132	above-threshold targeted	27	152.376	270.713	0.199073	0.398146	hedges_g	-0.331204	TRUE
figure3f	msa_graph_laplacian_lambda2	MSA graph connectivity (λ2)	matched-control below-threshold versus above-threshold	protein_level_condition_mean	below-threshold matched control	38	32.5219	193.703	above-threshold matched control	27	40.9077	205.568	0.868792	0.868792	hedges_g	-0.0417015	FALSE
figure3g	msa_graph_lcc_fraction	LCC fraction	targeted below-threshold versus above-threshold	protein_level_condition_mean	below-threshold targeted	38	0.573264	0.301267	above-threshold targeted	27	0.738737	0.255486	0.0201092	0.0402185	hedges_g	-0.577168	TRUE
figure3g	msa_graph_lcc_fraction	LCC fraction	matched-control below-threshold versus above-threshold	protein_level_condition_mean	below-threshold matched control	38	0.565834	0.327082	above-threshold matched control	27	0.693215	0.289531	0.103042	0.103042	hedges_g	-0.403223	FALSE
figure3h	msa_graph_edge_density	MSA graph edge density	targeted below-threshold versus above-threshold	protein_level_condition_mean	below-threshold targeted	38	0.175328	0.203129	above-threshold targeted	27	0.342187	0.169181	0.000633387	0.00126677	hedges_g	-0.868366	TRUE
figure3h	msa_graph_edge_density	MSA graph edge density	matched-control below-threshold versus above-threshold	protein_level_condition_mean	below-threshold matched control	38	0.13309	0.145212	above-threshold matched control	27	0.218661	0.163434	0.0340085	0.0340085	hedges_g	-0.552616	FALSE
figure3i	msa_graph_apl_lcc	Avg path length (LCC)	targeted below-threshold versus above-threshold	protein_level_condition_mean	below-threshold targeted	38	2.41479	0.842953	above-threshold targeted	27	1.66863	0.469769	2.64556e-05	5.29112e-05	hedges_g	1.03399	TRUE
figure3i	msa_graph_apl_lcc	Avg path length (LCC)	matched-control below-threshold versus above-threshold	protein_level_condition_mean	below-threshold matched control	38	2.55403	0.861149	above-threshold matched control	27	2.11025	0.574404	0.0153885	0.0153885	hedges_g	0.579916	FALSE
figure3j	msa_graph_bridge_fraction	Bridge fraction	targeted below-threshold versus above-threshold	protein_level_condition_mean	below-threshold targeted	38	0.000748457	0.00170855	above-threshold targeted	27	3.36025e-05	4.5452e-05	0.0140489	0.0190937	hedges_g	0.539298	TRUE
figure3j	msa_graph_bridge_fraction	Bridge fraction	matched-control below-threshold versus above-threshold	protein_level_condition_mean	below-threshold matched control	38	0.00104892	0.00212577	above-threshold matched control	27	0.000185637	0.000409115	0.0190937	0.0190937	hedges_g	0.516899	FALSE
figure3k	msa_graph_articulation_fraction	Articulation fraction	targeted below-threshold versus above-threshold	protein_level_condition_mean	below-threshold targeted	38	0.00669158	0.00543543	above-threshold targeted	27	0.00250399	0.00291155	0.000173596	0.000347192	hedges_g	0.906132	TRUE
figure3k	msa_graph_articulation_fraction	Articulation fraction	matched-control below-threshold versus above-threshold	protein_level_condition_mean	below-threshold matched control	38	0.0096628	0.00832937	above-threshold matched control	27	0.00497748	0.00422658	0.00432035	0.00432035	hedges_g	0.667361	FALSE

### Sheet: msa_topology_corr_summary
information_regime	n_features	n_feature_pairs	mean_absolute_spearman_rho	median_absolute_spearman_rho
below-threshold targeted	9	36	0.482529	0.438669
above-threshold targeted	9	36	0.350924	0.26454

### Sheet: latent_metric_definitions
figure_panel	metric	metric_label	scale	role
figure4c	lat_knn_radius_k5_median	Local kNN radius (k=5, median)	linear	violin
figure4d	lat_knn_clustering_mean	kNN graph clustering	linear	violin
figure4e	lat_knn_laplacian_lambda2	kNN graph connectivity (λ2)	linear	violin
figure4f	lat_hubness_std	Hubness (std)	linear	violin
figure4g	lat_knn_degree_gini	kNN degree inequality (Gini)	linear	violin
figure4h	dist_to_anchor	Distance to anchor	linear	violin
figure4i	lat_sphericity_pr_norm	Sphericity (PR/d)	log	violin
figure4j	lat_effective_rank	Effective rank	log	violin
figure4a	schematic_parameters	Latent-space schematic parameters	mixed	schematic_only

### Sheet: latent_regime_tests
figure_panel	metric	metric_label	contrast	analysis_unit	group_a	n_a	mean_a	sd_a	group_b	n_b	mean_b	sd_b	p_value	q_value_bh	effect_size_name	effect_size	reported_in_figure
figure4c	lat_knn_radius_k5_median	Local kNN radius (k=5, median)	targeted below-threshold versus above-threshold	protein_level_condition_mean	below-threshold targeted	38	0.65597	0.346913	above-threshold targeted	27	0.465259	0.3155	0.0247744	0.0495489	hedges_g	0.563647	TRUE
figure4c	lat_knn_radius_k5_median	Local kNN radius (k=5, median)	matched-control below-threshold versus above-threshold	protein_level_condition_mean	below-threshold matched control	38	0.40924	0.237677	above-threshold matched control	27	0.301526	0.208122	0.0573838	0.0573838	hedges_g	0.471022	FALSE
figure4d	lat_knn_clustering_mean	kNN graph clustering	targeted below-threshold versus above-threshold	protein_level_condition_mean	below-threshold targeted	38	0.670553	0.057788	above-threshold targeted	27	0.715051	0.0686777	0.00836538	0.0167308	hedges_g	-0.703326	TRUE
figure4d	lat_knn_clustering_mean	kNN graph clustering	matched-control below-threshold versus above-threshold	protein_level_condition_mean	below-threshold matched control	38	0.715706	0.0696856	above-threshold matched control	27	0.733825	0.0641526	0.283493	0.283493	hedges_g	-0.265391	FALSE
figure4e	lat_knn_laplacian_lambda2	kNN graph connectivity (λ2)	targeted below-threshold versus above-threshold	protein_level_condition_mean	below-threshold targeted	38	1.28443	0.661824	above-threshold targeted	27	0.966131	0.564916	0.0414501	0.0829003	hedges_g	0.504266	TRUE
figure4e	lat_knn_laplacian_lambda2	kNN graph connectivity (λ2)	matched-control below-threshold versus above-threshold	protein_level_condition_mean	below-threshold matched control	38	0.882292	0.405929	above-threshold matched control	27	0.770236	0.508063	0.346586	0.346586	hedges_g	0.245552	FALSE
figure4f	lat_hubness_std	Hubness (std)	targeted below-threshold versus above-threshold	protein_level_condition_mean	below-threshold targeted	38	6.78803	0.808754	above-threshold targeted	27	6.74478	0.642348	0.811153	0.811153	hedges_g	0.0573979	TRUE
figure4f	lat_hubness_std	Hubness (std)	matched-control below-threshold versus above-threshold	protein_level_condition_mean	below-threshold matched control	38	6.40286	0.779084	above-threshold matched control	27	6.18343	0.634339	0.216464	0.432927	hedges_g	0.299924	FALSE
figure4g	lat_knn_degree_gini	kNN degree inequality (Gini)	targeted below-threshold versus above-threshold	protein_level_condition_mean	below-threshold targeted	38	0.109017	0.0118784	above-threshold targeted	27	0.107085	0.0110311	0.502954	0.554355	hedges_g	0.165507	TRUE
figure4g	lat_knn_degree_gini	kNN degree inequality (Gini)	matched-control below-threshold versus above-threshold	protein_level_condition_mean	below-threshold matched control	38	0.103459	0.0136378	above-threshold matched control	27	0.101531	0.0123133	0.554355	0.554355	hedges_g	0.145312	FALSE
figure4h	dist_to_anchor	Distance to anchor	targeted below-threshold versus above-threshold	protein_level_condition_mean	below-threshold targeted	38	1.95324	0.76328	above-threshold targeted	27	1.71294	0.667901	0.183217	0.318346	hedges_g	0.32729	TRUE
figure4h	dist_to_anchor	Distance to anchor	matched-control below-threshold versus above-threshold	protein_level_condition_mean	below-threshold matched control	38	1.8524	0.831697	above-threshold matched control	27	1.63505	0.875227	0.318346	0.318346	hedges_g	0.252664	FALSE
figure4i	lat_sphericity_pr_norm	Sphericity (PR/d)	targeted below-threshold versus above-threshold	protein_level_condition_mean	below-threshold targeted	38	0.0164826	0.0238015	above-threshold targeted	27	0.0095489	0.00331641	0.0842507	0.168501	hedges_g	0.373049	TRUE
figure4i	lat_sphericity_pr_norm	Sphericity (PR/d)	matched-control below-threshold versus above-threshold	protein_level_condition_mean	below-threshold matched control	38	0.0116283	0.0106315	above-threshold matched control	27	0.0126779	0.0112297	0.70573	0.70573	hedges_g	-0.0952936	FALSE
figure4j	lat_effective_rank	Effective rank	targeted below-threshold versus above-threshold	protein_level_condition_mean	below-threshold targeted	38	12.3985	14.3642	above-threshold targeted	27	6.88751	4.40856	0.0311858	0.0623716	hedges_g	0.479047	TRUE
figure4j	lat_effective_rank	Effective rank	matched-control below-threshold versus above-threshold	protein_level_condition_mean	below-threshold matched control	38	9.35601	11.3296	above-threshold matched control	27	11.2303	12.4406	0.537291	0.537291	hedges_g	-0.156927	FALSE

### Sheet: latent_correlation_summary
information_regime	n_features	n_feature_pairs	mean_absolute_spearman_rho	median_absolute_spearman_rho
below-threshold targeted	8	28	0.582371	0.653463
above-threshold targeted	8	28	0.434524	0.399878
