## Supplementary Data 4 for "Tuning evolutionary information in MSAs shapes protein generation and folding"

### Sheet: readme
item	description
description	Residue-level, local-confidence, and mediation-style summary tables.
analysis_unit	Protein-normalized residue summaries, protein-level deltas, local-flow summaries, or retained mediation-style pathways.
mediation_interpretation	Mediation-style paths are reproducible covariance summaries, not causal mediation claims.

### Sheet: residue_mutation_by_msa_info
analysis_group	residue_bits_per_site_bin_midpoint	protein_median_mutation_probability	n_proteins
below-threshold targeted	2.625	0.261673	38
below-threshold targeted	2.875	0.248526	38
below-threshold targeted	3.375	0.158647	38
below-threshold targeted	3.125	0.191876	38
below-threshold targeted	3.625	0.123668	38
below-threshold targeted	4.125	0.0560317	38
below-threshold targeted	1.875	0.393533	38
below-threshold targeted	1.625	0.387615	26
below-threshold targeted	2.125	0.315101	38
below-threshold targeted	2.375	0.320278	38
below-threshold targeted	4.286	0.00370464	38
below-threshold targeted	3.875	0.0880973	38
below-threshold matched control	3.875	0.0159171	38
below-threshold matched control	2.125	0.191667	37
below-threshold matched control	1.875	0.223111	31
below-threshold matched control	2.875	0.0865849	38
below-threshold matched control	3.625	0.0424707	38
below-threshold matched control	3.125	0.0601022	38
below-threshold matched control	1.625	0.221602	18
below-threshold matched control	2.375	0.12997	38
below-threshold matched control	2.625	0.103086	38
below-threshold matched control	3.375	0.0496817	38
below-threshold matched control	4.286	0.0014668	38
below-threshold matched control	4.125	0.0097081	38
above-threshold targeted	2.375	0.259662	26
above-threshold targeted	3.125	0.177011	27
above-threshold targeted	2.625	0.251282	27
above-threshold targeted	3.625	0.109605	27
above-threshold targeted	2.125	0.2895	24
above-threshold targeted	2.875	0.207563	27
above-threshold targeted	4.286	0.00324786	27
above-threshold targeted	4.125	0.0214815	27
above-threshold targeted	3.875	0.0493976	27
above-threshold targeted	3.375	0.119512	27
above-threshold matched control	1.875	0.115152	13
above-threshold matched control	2.875	0.0860465	27
above-threshold matched control	2.125	0.135948	23
above-threshold matched control	2.375	0.124314	26
above-threshold matched control	3.625	0.0333333	27
above-threshold matched control	4.286	0.00154143	27
above-threshold matched control	4.125	0.00672043	27
above-threshold matched control	3.125	0.06	27
above-threshold matched control	2.625	0.107083	27
above-threshold matched control	3.875	0.0158895	27
above-threshold matched control	3.375	0.045098	27
above-threshold matched control	1.625	0.133333	5

### Sheet: targeted_control_residue_delta
protein_accession	information_regime	targeted_group	matched_control_group	metric	metric_label	targeted_minus_matched_control_delta
A0A1S4NYF2	below threshold	below-threshold targeted	below-threshold matched control	edited_fraction	Edited fraction per sample	0.351321
D9IEF7	below threshold	below-threshold targeted	below-threshold matched control	edited_fraction	Edited fraction per sample	0.00338753
O05508	below threshold	below-threshold targeted	below-threshold matched control	edited_fraction	Edited fraction per sample	0.0648925
O28965	below threshold	below-threshold targeted	below-threshold matched control	edited_fraction	Edited fraction per sample	0.0441256
P00224	below threshold	below-threshold targeted	below-threshold matched control	edited_fraction	Edited fraction per sample	0.0312715
P00282	below threshold	below-threshold targeted	below-threshold matched control	edited_fraction	Edited fraction per sample	0.108671
P00330	below threshold	below-threshold targeted	below-threshold matched control	edited_fraction	Edited fraction per sample	0.0331418
P00441	below threshold	below-threshold targeted	below-threshold matched control	edited_fraction	Edited fraction per sample	0.0491033
P00489	below threshold	below-threshold targeted	below-threshold matched control	edited_fraction	Edited fraction per sample	0.0168051
P00698	below threshold	below-threshold targeted	below-threshold matched control	edited_fraction	Edited fraction per sample	0.128474
P00918	below threshold	below-threshold targeted	below-threshold matched control	edited_fraction	Edited fraction per sample	0.110534
P02185	below threshold	below-threshold targeted	below-threshold matched control	edited_fraction	Edited fraction per sample	0.190996
P02833	below threshold	below-threshold targeted	below-threshold matched control	edited_fraction	Edited fraction per sample	0.0339702
P02945	below threshold	below-threshold targeted	below-threshold matched control	edited_fraction	Edited fraction per sample	0.462087
P04040	below threshold	below-threshold targeted	below-threshold matched control	edited_fraction	Edited fraction per sample	0.0267789
P04637	below threshold	below-threshold targeted	below-threshold matched control	edited_fraction	Edited fraction per sample	0.0722646
P05090	below threshold	below-threshold targeted	below-threshold matched control	edited_fraction	Edited fraction per sample	0.0321693
P07740	below threshold	below-threshold targeted	below-threshold matched control	edited_fraction	Edited fraction per sample	0.126995
P0A334	below threshold	below-threshold targeted	below-threshold matched control	edited_fraction	Edited fraction per sample	0.162118
P0A742	below threshold	below-threshold targeted	below-threshold matched control	edited_fraction	Edited fraction per sample	0.128676
P0AA25	below threshold	below-threshold targeted	below-threshold matched control	edited_fraction	Edited fraction per sample	0.218349
P0ABQ4	below threshold	below-threshold targeted	below-threshold matched control	edited_fraction	Edited fraction per sample	0.121468
P0AEU7	below threshold	below-threshold targeted	below-threshold matched control	edited_fraction	Edited fraction per sample	0.105507
P0CS83	below threshold	below-threshold targeted	below-threshold matched control	edited_fraction	Edited fraction per sample	0.245966
P10797	below threshold	below-threshold targeted	below-threshold matched control	edited_fraction	Edited fraction per sample	-0.00128913
P10933	below threshold	below-threshold targeted	below-threshold matched control	edited_fraction	Edited fraction per sample	0.017963
P12015	below threshold	below-threshold targeted	below-threshold matched control	edited_fraction	Edited fraction per sample	0.136751
P15705	below threshold	below-threshold targeted	below-threshold matched control	edited_fraction	Edited fraction per sample	0.127599
P15891	below threshold	below-threshold targeted	below-threshold matched control	edited_fraction	Edited fraction per sample	0.484994
P19080	below threshold	below-threshold targeted	below-threshold matched control	edited_fraction	Edited fraction per sample	-0.0197507
P25929	below threshold	below-threshold targeted	below-threshold matched control	edited_fraction	Edited fraction per sample	0.0602344
P25963	below threshold	below-threshold targeted	below-threshold matched control	edited_fraction	Edited fraction per sample	-0.0329828
P29972	below threshold	below-threshold targeted	below-threshold matched control	edited_fraction	Edited fraction per sample	0.00338703
Q2FV99	below threshold	below-threshold targeted	below-threshold matched control	edited_fraction	Edited fraction per sample	-0.0182617
Q72I44	below threshold	below-threshold targeted	below-threshold matched control	edited_fraction	Edited fraction per sample	0.242609
Q9F663	below threshold	below-threshold targeted	below-threshold matched control	edited_fraction	Edited fraction per sample	0.213311
Q9KCR8	below threshold	below-threshold targeted	below-threshold matched control	edited_fraction	Edited fraction per sample	0.102281
Q9V2S9	below threshold	below-threshold targeted	below-threshold matched control	edited_fraction	Edited fraction per sample	-0.0553767
D9IEF7	above threshold	above-threshold targeted	above-threshold matched control	edited_fraction	Edited fraction per sample	-0.0164228
O05508	above threshold	above-threshold targeted	above-threshold matched control	edited_fraction	Edited fraction per sample	0.0847312
P00268	above threshold	above-threshold targeted	above-threshold matched control	edited_fraction	Edited fraction per sample	-0.000462963
P00282	above threshold	above-threshold targeted	above-threshold matched control	edited_fraction	Edited fraction per sample	0.00686937
P00330	above threshold	above-threshold targeted	above-threshold matched control	edited_fraction	Edited fraction per sample	0.311398
P00918	above threshold	above-threshold targeted	above-threshold matched control	edited_fraction	Edited fraction per sample	0.274744
P02185	above threshold	above-threshold targeted	above-threshold matched control	edited_fraction	Edited fraction per sample	0.10947
P02833	above threshold	above-threshold targeted	above-threshold matched control	edited_fraction	Edited fraction per sample	-0.0160494
P04637	above threshold	above-threshold targeted	above-threshold matched control	edited_fraction	Edited fraction per sample	0.306881
P07740	above threshold	above-threshold targeted	above-threshold matched control	edited_fraction	Edited fraction per sample	0.450164
P0A742	above threshold	above-threshold targeted	above-threshold matched control	edited_fraction	Edited fraction per sample	-0.0103554
P0A858	above threshold	above-threshold targeted	above-threshold matched control	edited_fraction	Edited fraction per sample	-0.00786928
P0AA25	above threshold	above-threshold targeted	above-threshold matched control	edited_fraction	Edited fraction per sample	0.0253211
P0ABQ4	above threshold	above-threshold targeted	above-threshold matched control	edited_fraction	Edited fraction per sample	-0.0012369
P0AEU7	above threshold	above-threshold targeted	above-threshold matched control	edited_fraction	Edited fraction per sample	-0.00455487
P10797	above threshold	above-threshold targeted	above-threshold matched control	edited_fraction	Edited fraction per sample	-0.0198588
P10933	above threshold	above-threshold targeted	above-threshold matched control	edited_fraction	Edited fraction per sample	0.158542
P15705	above threshold	above-threshold targeted	above-threshold matched control	edited_fraction	Edited fraction per sample	0.369836
P18146	above threshold	above-threshold targeted	above-threshold matched control	edited_fraction	Edited fraction per sample	0.187439
P25963	above threshold	above-threshold targeted	above-threshold matched control	edited_fraction	Edited fraction per sample	0.16643
P29972	above threshold	above-threshold targeted	above-threshold matched control	edited_fraction	Edited fraction per sample	0.0728625
P46937	above threshold	above-threshold targeted	above-threshold matched control	edited_fraction	Edited fraction per sample	-0.000389477
P68871	above threshold	above-threshold targeted	above-threshold matched control	edited_fraction	Edited fraction per sample	0.0321429
P69441	above threshold	above-threshold targeted	above-threshold matched control	edited_fraction	Edited fraction per sample	0.0116822
Q2FV99	above threshold	above-threshold targeted	above-threshold matched control	edited_fraction	Edited fraction per sample	-0.000809061
Q723K6	above threshold	above-threshold targeted	above-threshold matched control	edited_fraction	Edited fraction per sample	0.0166597
Q9F663	above threshold	above-threshold targeted	above-threshold matched control	edited_fraction	Edited fraction per sample	0.00563657
A0A1S4NYF2	below threshold	below-threshold targeted	below-threshold matched control	mean_entropy	Mean conditional entropy (nats)	0.86312
D9IEF7	below threshold	below-threshold targeted	below-threshold matched control	mean_entropy	Mean conditional entropy (nats)	0.0176622
O05508	below threshold	below-threshold targeted	below-threshold matched control	mean_entropy	Mean conditional entropy (nats)	0.158996
O28965	below threshold	below-threshold targeted	below-threshold matched control	mean_entropy	Mean conditional entropy (nats)	0.149681
P00224	below threshold	below-threshold targeted	below-threshold matched control	mean_entropy	Mean conditional entropy (nats)	0.125386
P00282	below threshold	below-threshold targeted	below-threshold matched control	mean_entropy	Mean conditional entropy (nats)	0.289217
P00330	below threshold	below-threshold targeted	below-threshold matched control	mean_entropy	Mean conditional entropy (nats)	0.0958357
P00441	below threshold	below-threshold targeted	below-threshold matched control	mean_entropy	Mean conditional entropy (nats)	0.219188
P00489	below threshold	below-threshold targeted	below-threshold matched control	mean_entropy	Mean conditional entropy (nats)	0.0411374
P00698	below threshold	below-threshold targeted	below-threshold matched control	mean_entropy	Mean conditional entropy (nats)	0.404942
P00918	below threshold	below-threshold targeted	below-threshold matched control	mean_entropy	Mean conditional entropy (nats)	0.33004
P02185	below threshold	below-threshold targeted	below-threshold matched control	mean_entropy	Mean conditional entropy (nats)	0.413913
P02833	below threshold	below-threshold targeted	below-threshold matched control	mean_entropy	Mean conditional entropy (nats)	0.0630853
P02945	below threshold	below-threshold targeted	below-threshold matched control	mean_entropy	Mean conditional entropy (nats)	1.3022
P04040	below threshold	below-threshold targeted	below-threshold matched control	mean_entropy	Mean conditional entropy (nats)	0.101862
P04637	below threshold	below-threshold targeted	below-threshold matched control	mean_entropy	Mean conditional entropy (nats)	0.107665
P05090	below threshold	below-threshold targeted	below-threshold matched control	mean_entropy	Mean conditional entropy (nats)	0.08724
P07740	below threshold	below-threshold targeted	below-threshold matched control	mean_entropy	Mean conditional entropy (nats)	0.300871
P0A334	below threshold	below-threshold targeted	below-threshold matched control	mean_entropy	Mean conditional entropy (nats)	0.443709
P0A742	below threshold	below-threshold targeted	below-threshold matched control	mean_entropy	Mean conditional entropy (nats)	0.333723
P0AA25	below threshold	below-threshold targeted	below-threshold matched control	mean_entropy	Mean conditional entropy (nats)	0.394396
P0ABQ4	below threshold	below-threshold targeted	below-threshold matched control	mean_entropy	Mean conditional entropy (nats)	0.326987
P0AEU7	below threshold	below-threshold targeted	below-threshold matched control	mean_entropy	Mean conditional entropy (nats)	0.291941
P0CS83	below threshold	below-threshold targeted	below-threshold matched control	mean_entropy	Mean conditional entropy (nats)	0.833552
P10797	below threshold	below-threshold targeted	below-threshold matched control	mean_entropy	Mean conditional entropy (nats)	-0.0238921
P10933	below threshold	below-threshold targeted	below-threshold matched control	mean_entropy	Mean conditional entropy (nats)	0.030589
P12015	below threshold	below-threshold targeted	below-threshold matched control	mean_entropy	Mean conditional entropy (nats)	0.336578
P15705	below threshold	below-threshold targeted	below-threshold matched control	mean_entropy	Mean conditional entropy (nats)	0.361608
P15891	below threshold	below-threshold targeted	below-threshold matched control	mean_entropy	Mean conditional entropy (nats)	1.60022
P19080	below threshold	below-threshold targeted	below-threshold matched control	mean_entropy	Mean conditional entropy (nats)	-0.0742741
P25929	below threshold	below-threshold targeted	below-threshold matched control	mean_entropy	Mean conditional entropy (nats)	0.139007
P25963	below threshold	below-threshold targeted	below-threshold matched control	mean_entropy	Mean conditional entropy (nats)	-0.0815844
P29972	below threshold	below-threshold targeted	below-threshold matched control	mean_entropy	Mean conditional entropy (nats)	0.0415753
Q2FV99	below threshold	below-threshold targeted	below-threshold matched control	mean_entropy	Mean conditional entropy (nats)	-0.0536471
Q72I44	below threshold	below-threshold targeted	below-threshold matched control	mean_entropy	Mean conditional entropy (nats)	0.783994
Q9F663	below threshold	below-threshold targeted	below-threshold matched control	mean_entropy	Mean conditional entropy (nats)	0.534844
Q9KCR8	below threshold	below-threshold targeted	below-threshold matched control	mean_entropy	Mean conditional entropy (nats)	0.166375
Q9V2S9	below threshold	below-threshold targeted	below-threshold matched control	mean_entropy	Mean conditional entropy (nats)	-0.188093
D9IEF7	above threshold	above-threshold targeted	above-threshold matched control	mean_entropy	Mean conditional entropy (nats)	-0.0403042
O05508	above threshold	above-threshold targeted	above-threshold matched control	mean_entropy	Mean conditional entropy (nats)	0.107138
P00268	above threshold	above-threshold targeted	above-threshold matched control	mean_entropy	Mean conditional entropy (nats)	-0.0154889
P00282	above threshold	above-threshold targeted	above-threshold matched control	mean_entropy	Mean conditional entropy (nats)	0.0593121
P00330	above threshold	above-threshold targeted	above-threshold matched control	mean_entropy	Mean conditional entropy (nats)	0.731908
P00918	above threshold	above-threshold targeted	above-threshold matched control	mean_entropy	Mean conditional entropy (nats)	0.696188
P02185	above threshold	above-threshold targeted	above-threshold matched control	mean_entropy	Mean conditional entropy (nats)	0.177445
P02833	above threshold	above-threshold targeted	above-threshold matched control	mean_entropy	Mean conditional entropy (nats)	-0.0563199
P04637	above threshold	above-threshold targeted	above-threshold matched control	mean_entropy	Mean conditional entropy (nats)	0.711027
P07740	above threshold	above-threshold targeted	above-threshold matched control	mean_entropy	Mean conditional entropy (nats)	1.06416
P0A742	above threshold	above-threshold targeted	above-threshold matched control	mean_entropy	Mean conditional entropy (nats)	-0.0134185
P0A858	above threshold	above-threshold targeted	above-threshold matched control	mean_entropy	Mean conditional entropy (nats)	-0.0135576
P0AA25	above threshold	above-threshold targeted	above-threshold matched control	mean_entropy	Mean conditional entropy (nats)	0.0814395
P0ABQ4	above threshold	above-threshold targeted	above-threshold matched control	mean_entropy	Mean conditional entropy (nats)	0.00453677
P0AEU7	above threshold	above-threshold targeted	above-threshold matched control	mean_entropy	Mean conditional entropy (nats)	-0.0188069
P10797	above threshold	above-threshold targeted	above-threshold matched control	mean_entropy	Mean conditional entropy (nats)	-0.0893965
P10933	above threshold	above-threshold targeted	above-threshold matched control	mean_entropy	Mean conditional entropy (nats)	0.261209
P15705	above threshold	above-threshold targeted	above-threshold matched control	mean_entropy	Mean conditional entropy (nats)	1.06117
P18146	above threshold	above-threshold targeted	above-threshold matched control	mean_entropy	Mean conditional entropy (nats)	0.601153
P25963	above threshold	above-threshold targeted	above-threshold matched control	mean_entropy	Mean conditional entropy (nats)	0.276668
P29972	above threshold	above-threshold targeted	above-threshold matched control	mean_entropy	Mean conditional entropy (nats)	0.272619
P46937	above threshold	above-threshold targeted	above-threshold matched control	mean_entropy	Mean conditional entropy (nats)	-0.00234057
P68871	above threshold	above-threshold targeted	above-threshold matched control	mean_entropy	Mean conditional entropy (nats)	0.0778641
P69441	above threshold	above-threshold targeted	above-threshold matched control	mean_entropy	Mean conditional entropy (nats)	0.041672
Q2FV99	above threshold	above-threshold targeted	above-threshold matched control	mean_entropy	Mean conditional entropy (nats)	-0.0123649
Q723K6	above threshold	above-threshold targeted	above-threshold matched control	mean_entropy	Mean conditional entropy (nats)	0.0280604
Q9F663	above threshold	above-threshold targeted	above-threshold matched control	mean_entropy	Mean conditional entropy (nats)	-0.00531033
A0A1S4NYF2	below threshold	below-threshold targeted	below-threshold matched control	mean_plddt_0_100	Mean pLDDT (0–100)	-5.98402
D9IEF7	below threshold	below-threshold targeted	below-threshold matched control	mean_plddt_0_100	Mean pLDDT (0–100)	-0.0202064
O05508	below threshold	below-threshold targeted	below-threshold matched control	mean_plddt_0_100	Mean pLDDT (0–100)	-0.360224
O28965	below threshold	below-threshold targeted	below-threshold matched control	mean_plddt_0_100	Mean pLDDT (0–100)	-0.780234
P00224	below threshold	below-threshold targeted	below-threshold matched control	mean_plddt_0_100	Mean pLDDT (0–100)	-0.640921
P00282	below threshold	below-threshold targeted	below-threshold matched control	mean_plddt_0_100	Mean pLDDT (0–100)	-0.758025
P00330	below threshold	below-threshold targeted	below-threshold matched control	mean_plddt_0_100	Mean pLDDT (0–100)	-0.273496
P00441	below threshold	below-threshold targeted	below-threshold matched control	mean_plddt_0_100	Mean pLDDT (0–100)	-1.12142
P00489	below threshold	below-threshold targeted	below-threshold matched control	mean_plddt_0_100	Mean pLDDT (0–100)	-0.4202
P00698	below threshold	below-threshold targeted	below-threshold matched control	mean_plddt_0_100	Mean pLDDT (0–100)	-1.8355
P00918	below threshold	below-threshold targeted	below-threshold matched control	mean_plddt_0_100	Mean pLDDT (0–100)	-1.76623
P02185	below threshold	below-threshold targeted	below-threshold matched control	mean_plddt_0_100	Mean pLDDT (0–100)	-2.36251
P02833	below threshold	below-threshold targeted	below-threshold matched control	mean_plddt_0_100	Mean pLDDT (0–100)	0.371633
P02945	below threshold	below-threshold targeted	below-threshold matched control	mean_plddt_0_100	Mean pLDDT (0–100)	-3.2594
P04040	below threshold	below-threshold targeted	below-threshold matched control	mean_plddt_0_100	Mean pLDDT (0–100)	-0.232625
P04637	below threshold	below-threshold targeted	below-threshold matched control	mean_plddt_0_100	Mean pLDDT (0–100)	-1.14432
P05090	below threshold	below-threshold targeted	below-threshold matched control	mean_plddt_0_100	Mean pLDDT (0–100)	-0.408534
P07740	below threshold	below-threshold targeted	below-threshold matched control	mean_plddt_0_100	Mean pLDDT (0–100)	-1.67838
P0A334	below threshold	below-threshold targeted	below-threshold matched control	mean_plddt_0_100	Mean pLDDT (0–100)	-1.5391
P0A742	below threshold	below-threshold targeted	below-threshold matched control	mean_plddt_0_100	Mean pLDDT (0–100)	-0.143683
P0AA25	below threshold	below-threshold targeted	below-threshold matched control	mean_plddt_0_100	Mean pLDDT (0–100)	-0.0987204
P0ABQ4	below threshold	below-threshold targeted	below-threshold matched control	mean_plddt_0_100	Mean pLDDT (0–100)	-0.78932
P0AEU7	below threshold	below-threshold targeted	below-threshold matched control	mean_plddt_0_100	Mean pLDDT (0–100)	-1.07958
P0CS83	below threshold	below-threshold targeted	below-threshold matched control	mean_plddt_0_100	Mean pLDDT (0–100)	-5.59496
P10797	below threshold	below-threshold targeted	below-threshold matched control	mean_plddt_0_100	Mean pLDDT (0–100)	0.373495
P10933	below threshold	below-threshold targeted	below-threshold matched control	mean_plddt_0_100	Mean pLDDT (0–100)	0.0170101
P12015	below threshold	below-threshold targeted	below-threshold matched control	mean_plddt_0_100	Mean pLDDT (0–100)	-1.48935
P15705	below threshold	below-threshold targeted	below-threshold matched control	mean_plddt_0_100	Mean pLDDT (0–100)	0.158661
P15891	below threshold	below-threshold targeted	below-threshold matched control	mean_plddt_0_100	Mean pLDDT (0–100)	-5.55889
P19080	below threshold	below-threshold targeted	below-threshold matched control	mean_plddt_0_100	Mean pLDDT (0–100)	0.285689
P25929	below threshold	below-threshold targeted	below-threshold matched control	mean_plddt_0_100	Mean pLDDT (0–100)	0.287045
P25963	below threshold	below-threshold targeted	below-threshold matched control	mean_plddt_0_100	Mean pLDDT (0–100)	0.00679044
P29972	below threshold	below-threshold targeted	below-threshold matched control	mean_plddt_0_100	Mean pLDDT (0–100)	-0.130914
Q2FV99	below threshold	below-threshold targeted	below-threshold matched control	mean_plddt_0_100	Mean pLDDT (0–100)	0.499174
Q72I44	below threshold	below-threshold targeted	below-threshold matched control	mean_plddt_0_100	Mean pLDDT (0–100)	-4.69918
Q9F663	below threshold	below-threshold targeted	below-threshold matched control	mean_plddt_0_100	Mean pLDDT (0–100)	-2.07697
Q9KCR8	below threshold	below-threshold targeted	below-threshold matched control	mean_plddt_0_100	Mean pLDDT (0–100)	0.0472198
Q9V2S9	below threshold	below-threshold targeted	below-threshold matched control	mean_plddt_0_100	Mean pLDDT (0–100)	-0.948172
D9IEF7	above threshold	above-threshold targeted	above-threshold matched control	mean_plddt_0_100	Mean pLDDT (0–100)	0.098997
O05508	above threshold	above-threshold targeted	above-threshold matched control	mean_plddt_0_100	Mean pLDDT (0–100)	-0.466854
P00268	above threshold	above-threshold targeted	above-threshold matched control	mean_plddt_0_100	Mean pLDDT (0–100)	-0.0617747
P00282	above threshold	above-threshold targeted	above-threshold matched control	mean_plddt_0_100	Mean pLDDT (0–100)	-0.379235
P00330	above threshold	above-threshold targeted	above-threshold matched control	mean_plddt_0_100	Mean pLDDT (0–100)	-2.37418
P00918	above threshold	above-threshold targeted	above-threshold matched control	mean_plddt_0_100	Mean pLDDT (0–100)	-3.73156
P02185	above threshold	above-threshold targeted	above-threshold matched control	mean_plddt_0_100	Mean pLDDT (0–100)	-1.2725
P02833	above threshold	above-threshold targeted	above-threshold matched control	mean_plddt_0_100	Mean pLDDT (0–100)	0.25942
P04637	above threshold	above-threshold targeted	above-threshold matched control	mean_plddt_0_100	Mean pLDDT (0–100)	-3.28056
P07740	above threshold	above-threshold targeted	above-threshold matched control	mean_plddt_0_100	Mean pLDDT (0–100)	-7.11642
P0A742	above threshold	above-threshold targeted	above-threshold matched control	mean_plddt_0_100	Mean pLDDT (0–100)	0.00152591
P0A858	above threshold	above-threshold targeted	above-threshold matched control	mean_plddt_0_100	Mean pLDDT (0–100)	-0.0119844
P0AA25	above threshold	above-threshold targeted	above-threshold matched control	mean_plddt_0_100	Mean pLDDT (0–100)	0.12817
P0ABQ4	above threshold	above-threshold targeted	above-threshold matched control	mean_plddt_0_100	Mean pLDDT (0–100)	-0.00830958
P0AEU7	above threshold	above-threshold targeted	above-threshold matched control	mean_plddt_0_100	Mean pLDDT (0–100)	-0.00330044
P10797	above threshold	above-threshold targeted	above-threshold matched control	mean_plddt_0_100	Mean pLDDT (0–100)	0.164172
P10933	above threshold	above-threshold targeted	above-threshold matched control	mean_plddt_0_100	Mean pLDDT (0–100)	0.602575
P15705	above threshold	above-threshold targeted	above-threshold matched control	mean_plddt_0_100	Mean pLDDT (0–100)	0.0581757
P18146	above threshold	above-threshold targeted	above-threshold matched control	mean_plddt_0_100	Mean pLDDT (0–100)	0.176223
P25963	above threshold	above-threshold targeted	above-threshold matched control	mean_plddt_0_100	Mean pLDDT (0–100)	0.933829
P29972	above threshold	above-threshold targeted	above-threshold matched control	mean_plddt_0_100	Mean pLDDT (0–100)	-0.24984
P46937	above threshold	above-threshold targeted	above-threshold matched control	mean_plddt_0_100	Mean pLDDT (0–100)	-0.00824081
P68871	above threshold	above-threshold targeted	above-threshold matched control	mean_plddt_0_100	Mean pLDDT (0–100)	-0.655938
P69441	above threshold	above-threshold targeted	above-threshold matched control	mean_plddt_0_100	Mean pLDDT (0–100)	-0.0867139
Q2FV99	above threshold	above-threshold targeted	above-threshold matched control	mean_plddt_0_100	Mean pLDDT (0–100)	0.0475385
Q723K6	above threshold	above-threshold targeted	above-threshold matched control	mean_plddt_0_100	Mean pLDDT (0–100)	-0.00799691
Q9F663	above threshold	above-threshold targeted	above-threshold matched control	mean_plddt_0_100	Mean pLDDT (0–100)	-0.0443694

### Sheet: local_info_flow_summary
comparison	below_threshold_group	above_threshold_group	local_readout	n_below_threshold_proteins	n_above_threshold_proteins	mean_spearman_rho_below_threshold	mean_spearman_rho_above_threshold	delta_spearman_rho_below_minus_above	bootstrap_ci_low	bootstrap_ci_high	bootstrap_p_value
information-targeted MSA	below-threshold targeted	above-threshold targeted	Local entropy [nats]	38	27	-0.657247	-0.583539	-0.0737074	-0.180464	0.0292976	0.164
matched_control	below-threshold matched control	above-threshold matched control	Local entropy [nats]	38	27	-0.568475	-0.554382	-0.0140928	-0.104527	0.0792116	0.7536
information-targeted MSA	below-threshold targeted	above-threshold targeted	Local Chai-1 pLDDT (0-100)	38	27	0.364672	0.308209	0.0564631	-0.033199	0.144783	0.2264
matched_control	below-threshold matched control	above-threshold matched control	Local Chai-1 pLDDT (0-100)	38	27	0.374235	0.347725	0.02651	-0.0625124	0.116579	0.546
information-targeted MSA	below-threshold targeted	above-threshold targeted	Local Chai-1 PAE	38	27	-0.384509	-0.318721	-0.0657886	-0.146488	0.0166568	0.1128
matched_control	below-threshold matched control	above-threshold matched control	Local Chai-1 PAE	38	27	-0.395301	-0.359104	-0.0361965	-0.119482	0.0474045	0.4008

### Sheet: mediation_paths_summary
information_regime	terminal_readout	path_label	n_blocks	serial_indirect_effect	ci_low	ci_high	cross_validation_pass_folds	cross_validation_total_folds
High information · targeted	Chai-1 PAE	MSA effective alphabet → Latent clustering → Chai-1 PAE	158	-0.239414	-0.503761	-0.000201563	5	5
Low information · targeted	Chai-1 PAE	MSA effective alphabet → Latent connectivity (λ2) → Chai-1 PAE	229	0.142858	0.0290848	0.292446	4	5
Low information · targeted	Chai-1 PAE	MSA effective alphabet → Latent effective rank → Chai-1 PAE	229	0.0674541	0.0186728	0.123055	5	5
Low information · targeted	Chai-1 PAE	MSA graph density → Latent clustering → Chai-1 PAE	229	0.038208	0.00550759	0.0824591	4	5
Low information · targeted	Chai-1 PAE	MSA graph density → Latent hubness → Chai-1 PAE	229	0.0376106	0.0017433	0.0895379	5	5
Low information · targeted	Chai-1 PAE	MSA effective alphabet → Latent sphericity → Chai-1 PAE	229	0.032167	0.0127838	0.107105	5	5
Low information · targeted	Chai-1 PAE	MSA articulation fraction → Latent clustering → Chai-1 PAE	229	0.0250422	0.00737214	0.0482902	4	5
Low information · targeted	Chai-1 PAE	MSA graph connectedness → Latent hubness → Chai-1 PAE	229	0.022161	0.000913884	0.0501879	4	5
Low information · targeted	Chai-1 PAE	MSA articulation fraction → Latent connectivity (λ2) → Chai-1 PAE	229	0.0187677	0.00435945	0.0362803	4	5
Low information · targeted	Chai-1 PAE	MSA articulation fraction → Latent hubness → Chai-1 PAE	229	0.0177336	0.00266935	0.038598	4	5
Low information · targeted	Chai-1 PAE	MSA graph connectedness → Latent local radius → Chai-1 PAE	229	0.0161494	0.000369819	0.0347415	4	5
Low information · targeted	Chai-1 PAE	MSA articulation fraction → Latent local radius → Chai-1 PAE	229	0.0118956	0.000987023	0.0269958	4	5
Low information · targeted	Chai-1 PAE	Covariation strength (MI-APC) → Latent hubness → Chai-1 PAE	229	-0.00978243	-0.0257595	-0.00101349	4	5
Low information · targeted	Chai-1 PAE	Covariation strength (MI-APC) → Latent connectivity (λ2) → Chai-1 PAE	229	-0.00835267	-0.0215508	-0.000633038	4	5

### Sheet: local_trace_example_metadata
example_side	protein_accession	msa_design_label	sample_identifier	novelty_percent	minimum_bits_per_site	selection_metric_value	mean_plddt	sequence_length	selection_rule
below threshold	P07740	p10_2p35	P07740__msa_p10_sweep__p10_2p35__rate_0p950000__cand3__seed42	57.89	1.66531	2.95786	80.781	355	Highest novelty within each selected targeted MSA; MSA pair selected by largest absolute difference in unweighted_mean_bits_site.
above threshold	P07740	p10_3p10	P07740__msa_p10_sweep__p10_3p10__rate_0p750000__cand8__seed42	43.86	2.06317	3.895	76.4598	355	Highest novelty within each selected targeted MSA; MSA pair selected by largest absolute difference in unweighted_mean_bits_site.
